# Fish-microbe systems in the hostile but highly biodiverse Amazonian blackwaters

**DOI:** 10.1101/2022.10.22.513327

**Authors:** François-Étienne Sylvain, Nicolas Leroux, Eric Normandeau, Jaqueline Custodio, Pierre-Luc Mercier, Sidki Bouslama, Aleicia Holland, Danilo Barroso, Adalberto Luis Val, Nicolas Derome

## Abstract

Amazonian blackwaters are extremely biodiverse systems containing some of the most naturally acidic, dissolved organic carbon-rich and ion-poor waters on Earth. Physiological adaptations of fish facing these ionoregulatory challenges are unresolved but could involve microbially-mediated processes. Here, we characterize the physiological response of 964 fish-microbe systems from four blackwater Teleost species along a natural hydrochemical gradient, using dual RNA-Seq and 16S rRNA of gill samples. We find that responses to blackwaters are host-species-specific, but occasionally include the overexpression of Toll-receptors and integrins associated to interkingdom communication. Blackwater gill microbiomes are characterized by a transcriptionally-active betaproteobacterial cluster potentially interfering with epithelial permeability. We explore further blackwater fish-microbe interactions by analyzing transcriptomes of 320 axenic zebrafish larvae exposed to sterile, non-sterile and inverted (non-native bacterioplankton) blackwater. We find that axenic zebrafish do not survive well when exposed to sterile/inverted blackwater, suggesting an essential role of endogenous symbionts in blackwater fish physiology.
