## Supplementary material for "Fish-microbe systems in the hostile but highly biodiverse Amazonian blackwaters": Weight_length_table

### Sheet: Sheet1
Site #	Species	ID	Lenght (cm)	Weight (g)
14	Mesonauta festivus	1	8	18
14	Mesonauta festivus	2	8	18
14	Mesonauta festivus	3	10.5	33
14	Mesonauta festivus	4	5.5	4
14	Mesonauta festivus	5	8	22
14	Mesonauta festivus	6	11	56
14	Mesonauta festivus	7	6.5	9
14	Mesonauta festivus	8	9.5	29
14	Mesonauta festivus	9	9.5	28
14	Mesonauta festivus	10	6.5	11
14	Mesonauta festivus	11	8	14
14	Mesonauta festivus	12	6	7
14	Mesonauta festivus	13	5	4
14	Mesonauta festivus	14	6.5	10
14	Mesonauta festivus	15	7.5	17
14	Mesonauta festivus	16	6.5	11
14	Mesonauta festivus	17	5.5	8
14	Mesonauta festivus	18	8	18
14	Mesonauta festivus	19	5.5	5
14	Mesonauta festivus	20	7	11
11	Mesonauta festivus	1	10.5	38
11	Mesonauta festivus	2	9	28
11	Mesonauta festivus	3	10	31
11	Mesonauta festivus	4	9.5	29
11	Mesonauta festivus	5	11	32
11	Mesonauta festivus	6	8.5	20
11	Mesonauta festivus	7	9	21
11	Mesonauta festivus	8	9.5	25
11	Mesonauta festivus	9	10.5	35
11	Mesonauta festivus	10	11	45
11	Mesonauta festivus	11	9	28
11	Mesonauta festivus	12	9	34
11	Mesonauta festivus	13	11	42
11	Mesonauta festivus	14	9	31
11	Mesonauta festivus	15	7	17
11	Mesonauta festivus	16	7.5	15
11	Mesonauta festivus	17	7.5	16
11	Mesonauta festivus	18	9	27
11	Mesonauta festivus	19	8	18
11	Mesonauta festivus	20	18.5	23
4	Mesonauta festivus	21	4	1
4	Mesonauta festivus	22	3.5	1
4	Mesonauta festivus	23	2.5	1
4	Mesonauta festivus	24	7.5	7
4	Mesonauta festivus	25	4.5	1
4	Mesonauta festivus	26	3	1
4	Mesonauta festivus	27	2.8	1
4	Mesonauta festivus	28	3.5	1
4	Mesonauta festivus	29	2.6	1
4	Mesonauta festivus	30	6	5
4	Mesonauta festivus	31	3.5	1
4	Mesonauta festivus	32	3.2	1
4	Mesonauta festivus	33	2.8	1
4	Mesonauta festivus	34	4	1
4	Mesonauta festivus	35	1.7	1
4	Mesonauta festivus	36	2.7	1
4	Mesonauta festivus	37	7.5	11
4	Mesonauta festivus	38	5.6	4
4	Mesonauta festivus	39	7.5	11
4	Mesonauta festivus	40	5.5	4
5	Mesonauta festivus	1	11.5	51
5	Mesonauta festivus	2	11	52
5	Mesonauta festivus	3	10.5	52
5	Mesonauta festivus	4	8	19
5	Mesonauta festivus	5	10	36
5	Mesonauta festivus	6	9	23
5	Mesonauta festivus	7	3.5	1
5	Mesonauta festivus	8	4	4
5	Mesonauta festivus	9	3.5	1
5	Mesonauta festivus	10	3	0.5
5	Mesonauta festivus	11	2.5	0.25
5	Mesonauta festivus	12	2.5	0.25
5	Mesonauta festivus	13	11	70
5	Mesonauta festivus	14	10.5	35
5	Mesonauta festivus	15	10.5	37
5	Mesonauta festivus	16	19.5	42
5	Mesonauta festivus	17	10	50
5	Mesonauta festivus	18	10.5	55
5	Mesonauta festivus	19	7.5	19
5	Mesonauta festivus	20	10	45
6	Mesonauta festivus	1	6.5	13
6	Mesonauta festivus	2	7	15
6	Mesonauta festivus	3	6.7	15
6	Mesonauta festivus	4	5	5
6	Mesonauta festivus	5	5.5	9
6	Mesonauta festivus	6	4.8	4
6	Mesonauta festivus	8	7	16
6	Mesonauta festivus	9	6	6
6	Mesonauta festivus	10	7.5	16
6	Mesonauta festivus	11	9	24
6	Mesonauta festivus	12	5.5	3
6	Mesonauta festivus	13	4.7	3
6	Mesonauta festivus	14	4.2	4
6	Mesonauta festivus	15	4.7	2.5
6	Mesonauta festivus	16	4	2
6	Mesonauta festivus	17	4.5	4
6	Mesonauta festivus	18	2	1
6	Mesonauta festivus	19	3	1.5
6	Mesonauta festivus	20	2	1
4	Mesonauta festivus	1	6	8
4	Mesonauta festivus	3	15	51
4	Mesonauta festivus	4	13	37
4	Mesonauta festivus	5	15	44
4	Mesonauta festivus	6	9.5	12
4	Mesonauta festivus	7	9	11
4	Mesonauta festivus	8	10.5	19
4	Mesonauta festivus	9	9.5	12
4	Mesonauta festivus	10	9.5	10
4	Mesonauta festivus	11	7.5	7
4	Mesonauta festivus	12	9.5	13
4	Mesonauta festivus	13	8	6
4	Mesonauta festivus	14	7.5	7
4	Mesonauta festivus	15	7	15
4	Mesonauta festivus	16	3.5	2.5
4	Mesonauta festivus	17	4	3
4	Mesonauta festivus	18	4	3
4	Mesonauta festivus	19	5.2	4
4	Mesonauta festivus	20	2.5	2
2	Mesonauta festivus	1	6.5	10
2	Mesonauta festivus	3	4.5	2
2	Mesonauta festivus	5	4	2
2	Mesonauta festivus	7	2	1
2	Mesonauta festivus	9	5	5
2	Mesonauta festivus	11	3	1
2	Mesonauta festivus	13	4	2
2	Mesonauta festivus	15	5	5
2	Mesonauta festivus	17	4	3
2	Mesonauta festivus	19	3	1
2	Mesonauta festivus	2	3.8	2
2	Mesonauta festivus	4	3.8	1.8
2	Mesonauta festivus	6	12	69
2	Mesonauta festivus	8	5.5	6
2	Mesonauta festivus	10	5	3
2	Mesonauta festivus	12	3.9	2
2	Mesonauta festivus	14	4.3	3
2	Mesonauta festivus	16	4.4	3
2	Mesonauta festivus	18	2.8	1
2	Mesonauta festivus	20	4.5	3
3	Mesonauta festivus	1	6.31579	NA
3	Mesonauta festivus	2	6.54545	NA
3	Mesonauta festivus	3	9.75	NA
3	Mesonauta festivus	4	11.04	NA
3	Mesonauta festivus	5	4.88889	NA
3	Mesonauta festivus	6	5.73913	NA
3	Mesonauta festivus	7	4.69565	NA
3	Mesonauta festivus	8	5.05263	NA
3	Mesonauta festivus	9	8.64	NA
3	Mesonauta festivus	10	3.75	NA
3	Mesonauta festivus	11	4	NA
3	Mesonauta festivus	12	5.45455	NA
3	Mesonauta festivus	13	4	NA
3	Mesonauta festivus	14	3.6	NA
3	Mesonauta festivus	15	4.71429	NA
3	Mesonauta festivus	16	3.84	NA
3	Mesonauta festivus	17	4	NA
3	Mesonauta festivus	18	3.81818	NA
3	Mesonauta festivus	19	4	NA
3	Mesonauta festivus	20	3.13043	NA
13	Mesonauta festivus	1	6.6	NA
13	Mesonauta festivus	2	6	NA
13	Mesonauta festivus	3	9	NA
13	Mesonauta festivus	4	9	NA
13	Mesonauta festivus	5	9.12	NA
13	Mesonauta festivus	6	7.2	NA
13	Mesonauta festivus	7	5.71429	NA
13	Mesonauta festivus	8	7.5	NA
13	Mesonauta festivus	9	10.8	NA
13	Mesonauta festivus	10	8.4	NA
13	Mesonauta festivus	11	8.25	NA
13	Mesonauta festivus	12	4	NA
13	Mesonauta festivus	13	8	NA
13	Mesonauta festivus	14	8.30769	NA
13	Mesonauta festivus	15	8.5	NA
13	Mesonauta festivus	16	8.14286	NA
13	Mesonauta festivus	17	8.27586	NA
13	Mesonauta festivus	18	6.42857	NA
13	Mesonauta festivus	19	7.30435	NA
13	Mesonauta festivus	20	8.34783	NA
8	Mesonauta festivus	1	6.28571	NA
8	Mesonauta festivus	2	5.7931	NA
8	Mesonauta festivus	3	5.7931	NA
8	Mesonauta festivus	4	5.53846	NA
8	Mesonauta festivus	5	7.25926	NA
8	Mesonauta festivus	6	7.53846	NA
8	Mesonauta festivus	7	5.92308	NA
8	Mesonauta festivus	8	5.5	NA
8	Mesonauta festivus	9	6.69565	NA
8	Mesonauta festivus	10	7	NA
8	Mesonauta festivus	11	5.87097	NA
8	Mesonauta festivus	12	6.08696	NA
8	Mesonauta festivus	13	7	NA
8	Mesonauta festivus	14	9.33333	NA
8	Mesonauta festivus	15	12.0909	NA
8	Mesonauta festivus	16	11.0833	NA
8	Mesonauta festivus	17	7.84	NA
8	Mesonauta festivus	18	7.63636	NA
8	Mesonauta festivus	19	7.58333	NA
8	Mesonauta festivus	20	5.6	NA
7	Mesonauta festivus	1	8.86667	18.5
7	Mesonauta festivus	2	6.36364	17.3
7	Mesonauta festivus	3	23.6923	14.66
7	Mesonauta festivus	4	8.84211	15.88
7	Mesonauta festivus	5	7	12.06
7	Mesonauta festivus	6	8	15.18
7	Mesonauta festivus	7	6.69565	10.91
7	Mesonauta festivus	8	8.81481	16.04
7	Mesonauta festivus	9	7	14.52
7	Mesonauta festivus	10	8	14.4
7	Mesonauta festivus	11	6.46154	11.29
7	Mesonauta festivus	12	7.58333	12.07
7	Mesonauta festivus	13	7.28	12.43
7	Mesonauta festivus	14	7.30435	15.73
7	Mesonauta festivus	15	8.16667	16.91
7	Mesonauta festivus	16	8.27273	16.81
7	Mesonauta festivus	17	6.66667	11.28
7	Mesonauta festivus	18	7	11.44
7	Mesonauta festivus	19	7	14.88
5	Mesonauta festivus	1	9.57895	31
5	Mesonauta festivus	2	7.91304	22
5	Mesonauta festivus	3	6.22222	5
5	Mesonauta festivus	4	10.5	45
5	Mesonauta festivus	5	6.22222	10
5	Mesonauta festivus	6	7.58333	12
5	Mesonauta festivus	7	12	42
5	Mesonauta festivus	8	6.36364	7
5	Mesonauta festivus	9	8.52174	22
5	Mesonauta festivus	10	7.63636	12
5	Mesonauta festivus	11	10.5	43
5	Mesonauta festivus	12	7	12
5	Mesonauta festivus	13	6.3	1
5	Mesonauta festivus	14	7	11
5	Mesonauta festivus	15	7	11
5	Mesonauta festivus	16	8.55556	28
5	Mesonauta festivus	17	7	16
5	Mesonauta festivus	18	8.16667	18
5	Mesonauta festivus	19	7	9
5	Mesonauta festivus	20	7	9
1	Mesonauta festivus	1	9.1	29
1	Mesonauta festivus	2	13.125	108
1	Mesonauta festivus	3	9.33333	32
1	Mesonauta festivus	4	8.75	28
1	Mesonauta festivus	5	10	33
1	Mesonauta festivus	6	8	19
1	Mesonauta festivus	7	11.76	83
1	Mesonauta festivus	8	11.2	47
1	Mesonauta festivus	9	9.13043	30
1	Mesonauta festivus	10	7.53846	17
1	Mesonauta festivus	11	10.08	37
1	Mesonauta festivus	12	9.15385	23
1	Mesonauta festivus	13	10.3871	54
1	Mesonauta festivus	14	5.04	4
1	Mesonauta festivus	15	6.08696	6
1	Mesonauta festivus	16	4.45455	5
1	Mesonauta festivus	17	6.16	9
1	Mesonauta festivus	18	4.30769	3
1	Mesonauta festivus	19	5.13333	5
1	Mesonauta festivus	20	10.2308	42
15	Mesonauta festivus	1	7.63636	21
15	Mesonauta festivus	2	7	19
15	Mesonauta festivus	3	8.96	30
15	Mesonauta festivus	4	9.33333	45
15	Mesonauta festivus	5	8.90909	35
15	Mesonauta festivus	6	8.61538	33
15	Mesonauta festivus	7	6.72	16
15	Mesonauta festivus	8	5.83333	12
15	Mesonauta festivus	9	6.36364	9
15	Mesonauta festivus	10	7	13
15	Mesonauta festivus	11	5.09091	10
15	Mesonauta festivus	12	5.38462	9
15	Mesonauta festivus	13	7.63636	26
15	Mesonauta festivus	14	9.57895	44
15	Mesonauta festivus	15	7	22
15	Mesonauta festivus	16	6.72	14
15	Mesonauta festivus	17	7	16
15	Mesonauta festivus	18	6.16	5
15	Mesonauta festivus	19	6.5	12
15	Mesonauta festivus	20	5.83333	10
9	Mesonauta festivus	1	4.2	1
9	Mesonauta festivus	2	3	1
9	Mesonauta festivus	3	10.5	42
9	Mesonauta festivus	4	5.7037	6
9	Mesonauta festivus	5	8.52174	17
9	Mesonauta festivus	6	7.91304	14
9	Mesonauta festivus	7	7.46667	15
9	Mesonauta festivus	8	6.27586	10
9	Mesonauta festivus	9	10.2308	31
9	Mesonauta festivus	10	9.91667	37
9	Mesonauta festivus	11	6.75862	10
9	Mesonauta festivus	12	11.5652	56
9	Mesonauta festivus	13	3.81818	1
9	Mesonauta festivus	14	3.5	1
9	Mesonauta festivus	15	3.73333	1
9	Mesonauta festivus	16	6.22222	7
9	Mesonauta festivus	17	8.07692	9
9	Mesonauta festivus	18	3.81818	1
9	Mesonauta festivus	19	6.16	7
14	Serrasalmus rhombeus	1	17	151
14	Serrasalmus rhombeus	2	20	260
14	Serrasalmus rhombeus	3	16	139
14	Serrasalmus rhombeus	4	185	188
14	Serrasalmus rhombeus	5	20.5	293
14	Serrasalmus rhombeus	6	20.5	273
14	Serrasalmus rhombeus	7	21	317
14	Serrasalmus rhombeus	8	19	204
14	Serrasalmus rhombeus	9	18	200
14	Serrasalmus rhombeus	10	18	206
14	Serrasalmus rhombeus	11	19.5	214
14	Serrasalmus rhombeus	12	22	284
14	Serrasalmus rhombeus	13	15.5	90
14	Serrasalmus rhombeus	14	22	284
14	Serrasalmus rhombeus	15	18	174
14	Serrasalmus rhombeus	16	21.5	350
14	Serrasalmus rhombeus	17	18	164
14	Serrasalmus rhombeus	18	22	360
14	Serrasalmus rhombeus	19	25	446
14	Serrasalmus rhombeus	20	25.5	582
12	Serrasalmus rhombeus	1	8.5	12
12	Serrasalmus rhombeus	2	10	19
12	Serrasalmus rhombeus	3	8.5	16
12	Serrasalmus rhombeus	4	8	13
12	Serrasalmus rhombeus	5	8	12
12	Serrasalmus rhombeus	6	10	29
12	Serrasalmus rhombeus	7	9	21
12	Serrasalmus rhombeus	8	9.5	20
11	Serrasalmus rhombeus	10	10.5	29
11	Serrasalmus rhombeus	11	10	31
11	Serrasalmus rhombeus	12	10	31
11	Serrasalmus rhombeus	13	10	34
11	Serrasalmus rhombeus	14	9.7	22
11	Serrasalmus rhombeus	15	11.5	54
11	Serrasalmus rhombeus	16	26	9.5
11	Serrasalmus rhombeus	17	11	38
11	Serrasalmus rhombeus	18	12	54
11	Serrasalmus rhombeus	19	10	28
11	Serrasalmus rhombeus	20	15.5	106
11	Serrasalmus rhombeus	21	10.5	32
11	Serrasalmus rhombeus	22	10.5	31
11	Serrasalmus rhombeus	23	10.5	25
12	Serrasalmus rhombeus	24	8.5	22
12	Serrasalmus rhombeus	25	10	33
12	Serrasalmus rhombeus	26	9	14
12	Serrasalmus rhombeus	27	9.8	25
12	Serrasalmus rhombeus	28	10	22
12	Serrasalmus rhombeus	29	9.3	20
5	Serrasalmus rhombeus	1	22	305
5	Serrasalmus rhombeus	2	21.5	380
5	Serrasalmus rhombeus	3	20	249
5	Serrasalmus rhombeus	4	13	91
5	Serrasalmus rhombeus	5	14	71
5	Serrasalmus rhombeus	6	15.5	146
5	Serrasalmus rhombeus	7	30	1045
5	Serrasalmus rhombeus	8	14.5	98
5	Serrasalmus rhombeus	9	12	53
5	Serrasalmus rhombeus	10	14	76
5	Serrasalmus rhombeus	11	20	250
5	Serrasalmus rhombeus	12	23	514
5	Serrasalmus rhombeus	13	22	439
5	Serrasalmus rhombeus	14	20	252
5	Serrasalmus rhombeus	15	13	85
5	Serrasalmus rhombeus	16	10	31
5	Serrasalmus rhombeus	17	11.5	65
6	Serrasalmus rhombeus	1	14	80
6	Serrasalmus rhombeus	2	24	650
6	Serrasalmus rhombeus	3	22.5	570
6	Serrasalmus rhombeus	4	24.5	677
6	Serrasalmus rhombeus	5	14.5	104
6	Serrasalmus rhombeus	6	14	102
6	Serrasalmus rhombeus	7	14	76
6	Serrasalmus rhombeus	8	16	143
6	Serrasalmus rhombeus	9	11	47
6	Serrasalmus rhombeus	10	10	38
6	Serrasalmus rhombeus	11	15	128
6	Serrasalmus rhombeus	12	10.5	40
6	Serrasalmus rhombeus	13	24.5	596
6	Serrasalmus rhombeus	14	24	511
6	Serrasalmus rhombeus	15	24	530
6	Serrasalmus rhombeus	16	23	388
6	Serrasalmus rhombeus	18	13	55
6	Serrasalmus rhombeus	19	12.5	22
6	Serrasalmus rhombeus	20	12	50
2	Serrasalmus rhombeus	1	10	22
2	Serrasalmus rhombeus	2	13	65
2	Serrasalmus rhombeus	3	13	56
2	Serrasalmus rhombeus	4	11.5	43
2	Serrasalmus rhombeus	5	9.5	25
2	Serrasalmus rhombeus	6	14.5	103
2	Serrasalmus rhombeus	8	13	67
2	Serrasalmus rhombeus	10	12	58
2	Serrasalmus rhombeus	7	13	55
2	Serrasalmus rhombeus	9	11	40
2	Serrasalmus rhombeus	12	15	99
2	Serrasalmus rhombeus	11	20.5	271
2	Serrasalmus rhombeus	13	12.5	55
2	Serrasalmus rhombeus	14	13	65
2	Serrasalmus rhombeus	15	13.5	96
2	Serrasalmus rhombeus	16	22.5	477
2	Serrasalmus rhombeus	17	12.5	58
2	Serrasalmus rhombeus	18	13.5	124
2	Serrasalmus rhombeus	19	21.5	385
2	Serrasalmus rhombeus	20	20.5	302
3	Serrasalmus rhombeus	1	13.6364	NA
3	Serrasalmus rhombeus	3	10.1538	NA
3	Serrasalmus rhombeus	4	12	NA
3	Serrasalmus rhombeus	5	13.5652	NA
3	Serrasalmus rhombeus	6	12.5455	NA
3	Serrasalmus rhombeus	7	10.08	NA
3	Serrasalmus rhombeus	8	9.51724	NA
3	Serrasalmus rhombeus	9	10	NA
3	Serrasalmus rhombeus	10	10	NA
3	Serrasalmus rhombeus	11	9.23077	NA
3	Serrasalmus rhombeus	12	10.1053	NA
3	Serrasalmus rhombeus	13	13	NA
3	Serrasalmus rhombeus	14	16.3636	NA
3	Serrasalmus rhombeus	15	10.8571	NA
3	Serrasalmus rhombeus	16	10.08	NA
3	Serrasalmus rhombeus	17	10.2857	NA
3	Serrasalmus rhombeus	18	11.4	NA
3	Serrasalmus rhombeus	19	10.9091	NA
3	Serrasalmus rhombeus	20	13.6364	NA
13	Serrasalmus rhombeus	1	29	NA
13	Serrasalmus rhombeus	2	26.7692	NA
13	Serrasalmus rhombeus	3	25.0909	NA
13	Serrasalmus rhombeus	4	30.5455	NA
13	Serrasalmus rhombeus	5	21.2308	NA
13	Serrasalmus rhombeus	6	26.1818	NA
13	Serrasalmus rhombeus	7	26.4	NA
13	Serrasalmus rhombeus	8	18	NA
13	Serrasalmus rhombeus	9	24	NA
13	Serrasalmus rhombeus	10	26	NA
13	Serrasalmus rhombeus	11	21.4286	NA
13	Serrasalmus rhombeus	12	16.5	NA
13	Serrasalmus rhombeus	13	18.8571	NA
13	Serrasalmus rhombeus	14	19.2	NA
13	Serrasalmus rhombeus	15	18.4	NA
13	Serrasalmus rhombeus	16	22.1538	NA
13	Serrasalmus rhombeus	17	24.8571	NA
8	Serrasalmus rhombeus	1	14.1818	NA
8	Serrasalmus rhombeus	2	18.375	NA
8	Serrasalmus rhombeus	3	14.56	NA
8	Serrasalmus rhombeus	4	16.2105	NA
8	Serrasalmus rhombeus	5	17.3333	NA
8	Serrasalmus rhombeus	6	17.5	NA
8	Serrasalmus rhombeus	7	16.5455	NA
8	Serrasalmus rhombeus	8	16.1538	NA
8	Serrasalmus rhombeus	9	18.2	NA
8	Serrasalmus rhombeus	10	16.8	NA
8	Serrasalmus rhombeus	11	15.9091	NA
8	Serrasalmus rhombeus	11	17.3333	NA
8	Serrasalmus rhombeus	12	16.5455	NA
8	Serrasalmus rhombeus	13	19.25	NA
8	Serrasalmus rhombeus	14	17.5	NA
8	Serrasalmus rhombeus	15	10.8889	NA
8	Serrasalmus rhombeus	16	17.3333	NA
8	Serrasalmus rhombeus	17	17.6842	NA
8	Serrasalmus rhombeus	18	19.7647	NA
8	Serrasalmus rhombeus	19	15.4737	NA
8	Serrasalmus rhombeus	20	18.1176	NA
7	Serrasalmus rhombeus	1	14.6667	58
7	Serrasalmus rhombeus	2	18.2	140
7	Serrasalmus rhombeus	3	10.5	31
7	Serrasalmus rhombeus	4	17.3333	115
7	Serrasalmus rhombeus	5	14	78
7	Serrasalmus rhombeus	6	15.2727	92
7	Serrasalmus rhombeus	7	16.5455	130
7	Serrasalmus rhombeus	8	19.6	NA
7	Serrasalmus rhombeus	9	14	72
7	Serrasalmus rhombeus	10	16.5455	92
7	Serrasalmus rhombeus	11	18.9	NA
7	Serrasalmus rhombeus	12	17.1818	140
7	Serrasalmus rhombeus	13	15.75	80
7	Serrasalmus rhombeus	14	9.33333	19
7	Serrasalmus rhombeus	15	18.4545	126
7	Serrasalmus rhombeus	16	15.8667	122
7	Serrasalmus rhombeus	17	15.1667	100
7	Serrasalmus rhombeus	18	9.15385	16
7	Serrasalmus rhombeus	19	17.1111	95
7	Serrasalmus rhombeus	20	12.9231	85
7	Serrasalmus rhombeus	21	15.5556	99
7	Serrasalmus rhombeus	22	14	66
7	Serrasalmus rhombeus	23	18.6667	155
7	Serrasalmus rhombeus	24	14	69
7	Serrasalmus rhombeus	25	13.3	55
7	Serrasalmus rhombeus	26	15.4	50
7	Serrasalmus rhombeus	27	16	73
7	Serrasalmus rhombeus	28	13.3	53
7	Serrasalmus rhombeus	29	13.3	42
5	Serrasalmus rhombeus	1	14	74
5	Serrasalmus rhombeus	2	1.16667	59
5	Serrasalmus rhombeus	3	11.5862	48
5	Serrasalmus rhombeus	5	30.3333	NA
1	Serrasalmus rhombeus	1	13.0667	68
1	Serrasalmus rhombeus	2	14	62
1	Serrasalmus rhombeus	3	13.4815	69
1	Serrasalmus rhombeus	4	16.8	226
1	Serrasalmus rhombeus	5	14.6087	99
1	Serrasalmus rhombeus	6	12.88	62
1	Serrasalmus rhombeus	7	135	72
1	Serrasalmus rhombeus	8	14.5185	82
1	Serrasalmus rhombeus	9	11.375	37
1	Serrasalmus rhombeus	10	18.4545	214
1	Serrasalmus rhombeus	11	13.0667	66
1	Serrasalmus rhombeus	12	10.5	32
1	Serrasalmus rhombeus	13	16	212
1	Serrasalmus rhombeus	14	13.5	71
1	Serrasalmus rhombeus	15	12.6	61
1	Serrasalmus rhombeus	16	17.1111	174
1	Serrasalmus rhombeus	17	17.5	189
1	Serrasalmus rhombeus	18	13.3333	60
1	Serrasalmus rhombeus	19	15.5556	137
1	Serrasalmus rhombeus	20	15.0769	137
15	Serrasalmus rhombeus	1	17.5	159
15	Serrasalmus rhombeus	2	20	266
15	Serrasalmus rhombeus	3	16.8	223
15	Serrasalmus rhombeus	4	26.1333	803
15	Serrasalmus rhombeus	5	20	452
15	Serrasalmus rhombeus	6	23	529
15	Serrasalmus rhombeus	7	14.56	138
15	Serrasalmus rhombeus	8	14	104
15	Serrasalmus rhombeus	9	14	105
15	Serrasalmus rhombeus	10	12.5263	55
15	Serrasalmus rhombeus	11	12.7273	66
15	Serrasalmus rhombeus	12	10.9565	43
15	Serrasalmus rhombeus	13	14.6667	110
15	Serrasalmus rhombeus	14	9.69231	35
15	Serrasalmus rhombeus	15	12.0909	82
15	Serrasalmus rhombeus	16	12.4444	78
15	Serrasalmus rhombeus	17	13.3	80
15	Serrasalmus rhombeus	18	15.5556	134
15	Serrasalmus rhombeus	19	14.5833	118
15	Serrasalmus rhombeus	20	12.6667	54
9	Serrasalmus rhombeus	1	12.7826	40
9	Serrasalmus rhombeus	2	12.7826	50
9	Serrasalmus rhombeus	3	13.4815	57
9	Serrasalmus rhombeus	4	12.7273	55
9	Serrasalmus rhombeus	5	13.3333	65
9	Serrasalmus rhombeus	6	12.8333	51
9	Serrasalmus rhombeus	7	12	42
9	Serrasalmus rhombeus	8	12.32	49
9	Serrasalmus rhombeus	9	14.7368	65
9	Serrasalmus rhombeus	10	13.4167	53
9	Serrasalmus rhombeus	11	12.7826	65
9	Serrasalmus rhombeus	12	14.7368	76
9	Serrasalmus rhombeus	13	12.6	61
9	Serrasalmus rhombeus	14	11.9	68
9	Serrasalmus rhombeus	15	13.3636	68
9	Serrasalmus rhombeus	16	13.3	61
9	Serrasalmus rhombeus	17	12.8333	76
9	Serrasalmus rhombeus	18	14.6364	71
9	Serrasalmus rhombeus	19	12.7273	65
9	Serrasalmus rhombeus	20	12.9231	53
14	Triportheus albus	7	11	21
14	Triportheus albus	8	11	22
14	Triportheus albus	9	12	22
14	Triportheus albus	10	11.5	30
14	Triportheus albus	11	11	19
14	Triportheus albus	12	11	18
14	Triportheus albus	13	9	13
14	Triportheus albus	14	8	9
14	Triportheus albus	1	15.5	47
14	Triportheus albus	2	9.5	7
14	Triportheus albus	3	9.5	10
14	Triportheus albus	4	9	10
14	Triportheus albus	5	9	9
14	Triportheus albus	6	9	11
12	Triportheus albus	1	12.5	31
12	Triportheus albus	2	14.5	34
12	Triportheus albus	3	13	18
12	Triportheus albus	4	11.5	16
12	Triportheus albus	5	13	22
12	Triportheus albus	6	9.5	18
12	Triportheus albus	7	12	18
12	Triportheus albus	8	12	17
12	Triportheus albus	9	17	61
12	Triportheus albus	10	11	14
12	Triportheus albus	11	12	26
12	Triportheus albus	12	11.5	29
12	Triportheus albus	14	18.5	105
12	Triportheus albus	15	10.5	23
12	Triportheus albus	16	10.5	20
11	Triportheus albus	17	13	27
11	Triportheus albus	18	16	53
11	Triportheus albus	19	17	53
11	Triportheus albus	20	15	54
11	Triportheus albus	21	41	16
11	Triportheus albus	22	24	146
11	Triportheus albus	23	23	136
11	Triportheus albus	24	15.5	47
11	Triportheus albus	25	13.5	32
11	Triportheus albus	26	3	25
11	Triportheus albus	27	13.5	31
11	Triportheus albus	28	12.5	22
11	Triportheus albus	29	12.5	25
5	Triportheus albus	1	15.5	41
5	Triportheus albus	2	6	45
5	Triportheus albus	3	21	110
5	Triportheus albus	4	15	39
5	Triportheus albus	5	22	143
5	Triportheus albus	6	16	72
5	Triportheus albus	7	16	43
5	Triportheus albus	8	20	90
5	Triportheus albus	9	15	41
5	Triportheus albus	10	15.5	34
5	Triportheus albus	11	16	69
5	Triportheus albus	12	15.5	35
5	Triportheus albus	13	21	108
5	Triportheus albus	14	11	16
5	Triportheus albus	15	12	19
5	Triportheus albus	16	15	35
5	Triportheus albus	17	13.5	28
5	Triportheus albus	18	12.5	26
5	Triportheus albus	19	15	63
6	Triportheus albus	6	16	40
6	Triportheus albus	8	12.5	29
6	Triportheus albus	7	16	39
6	Triportheus albus	1	125	19
6	Triportheus albus	2	12.5	23
6	Triportheus albus	3	14	76
6	Triportheus albus	5	11	12
6	Triportheus albus	10	20	115
6	Triportheus albus	9	8.5	9
6	Triportheus albus	11	14.5	44
6	Triportheus albus	13	8	10
6	Triportheus albus	12	16	55
6	Triportheus albus	14	15.5	54
6	Triportheus albus	15	14.5	40
6	Triportheus albus	16	11	18
6	Triportheus albus	17	14.5	42
6	Triportheus albus	19	8.7	9
6	Triportheus albus	18	8	7
6	Triportheus albus	20	11.5	15
2	Triportheus albus	1	10.5	13
2	Triportheus albus	2	10.7	17
2	Triportheus albus	3	12	26
2	Triportheus albus	4	10.4	16
2	Triportheus albus	5	10.5	15
2	Triportheus albus	6	10.2	14
2	Triportheus albus	7	11.2	16
2	Triportheus albus	8	12	22
2	Triportheus albus	9	10.7	15
2	Triportheus albus	10	11.2	20
2	Triportheus albus	11	13.7	33
3	Triportheus albus	1	16.9412	NA
3	Triportheus albus	2	20	NA
3	Triportheus albus	3	20	NA
3	Triportheus albus	4	20.6667	NA
3	Triportheus albus	5	13.7143	NA
3	Triportheus albus	6	16	NA
3	Triportheus albus	7	16.3636	NA
3	Triportheus albus	8	16	NA
3	Triportheus albus	9	14.4	NA
3	Triportheus albus	10	15.7895	NA
3	Triportheus albus	11	19.3333	NA
3	Triportheus albus	12	19.5	NA
3	Triportheus albus	14	14.4	NA
3	Triportheus albus	15	14.7273	NA
3	Triportheus albus	16	22.5	NA
3	Triportheus albus	17	17.1429	NA
3	Triportheus albus	18	15.8182	NA
3	Triportheus albus	19	14.7273	NA
3	Triportheus albus	20	17.6842	NA
13	Triportheus albus	1	16	NA
13	Triportheus albus	2	15	NA
13	Triportheus albus	3	14.88	NA
13	Triportheus albus	4	14.4	NA
13	Triportheus albus	5	15	NA
13	Triportheus albus	6	15.6522	NA
13	Triportheus albus	7	14.4	NA
13	Triportheus albus	8	14.6087	NA
13	Triportheus albus	9	13.92	NA
8	Triportheus albus	1	14.5	NA
8	Triportheus albus	2	15.1579	NA
8	Triportheus albus	3	13.8462	NA
8	Triportheus albus	4	17.6	NA
8	Triportheus albus	5	20.8	NA
8	Triportheus albus	6	15	NA
8	Triportheus albus	7	16.8	NA
8	Triportheus albus	8	11.0833	NA
8	Triportheus albus	9	16.3333	NA
8	Triportheus albus	10	15.2727	NA
8	Triportheus albus	11	21	NA
8	Triportheus albus	12	12.6	NA
8	Triportheus albus	13	20.6316	NA
8	Triportheus albus	14	18.2	NA
8	Triportheus albus	15	18.1176	NA
8	Triportheus albus	16	15.0769	NA
8	Triportheus albus	17	14	NA
8	Triportheus albus	18	15.1667	NA
7	Triportheus albus	1	16.1538	541
7	Triportheus albus	2	15.5556	59
7	Triportheus albus	3	17.3333	66
7	Triportheus albus	4	16.8	76
7	Triportheus albus	5	17.8182	59
7	Triportheus albus	6	15.0769	64
7	Triportheus albus	7	17.2308	76
7	Triportheus albus	8	15.2727	74
7	Triportheus albus	9	14.6087	58
7	Triportheus albus	10	17.92	70
7	Triportheus albus	11	16.3333	66
7	Triportheus albus	12	18.2	93
7	Triportheus albus	13	16.8	60
7	Triportheus albus	14	16.3333	58
7	Triportheus albus	15	15.75	64
7	Triportheus albus	16	16.5455	63
7	Triportheus albus	17	18.2	63
5	Triportheus albus	1	17.8182	89
5	Triportheus albus	2	18.6667	104
5	Triportheus albus	3	17.1111	99
5	Triportheus albus	4	16.9474	106
5	Triportheus albus	5	17.1111	92
5	Triportheus albus	6	16.8	97
5	Triportheus albus	7	16.8	118
5	Triportheus albus	8	3.81818	99
5	Triportheus albus	9	17.6842	97
5	Triportheus albus	10	17.8889	111
5	Triportheus albus	11	17.1111	75
5	Triportheus albus	12	14	49
5	Triportheus albus	13	14.7368	82
5	Triportheus albus	14	16.6667	99
5	Triportheus albus	15	16.5455	88
5	Triportheus albus	16	15.9091	101
5	Triportheus albus	17	14.7368	80
5	Triportheus albus	18	16.5455	97
5	Triportheus albus	19	15.1667	112
5	Triportheus albus	20	15.2727	74
1	Triportheus albus	1	10.5	19
1	Triportheus albus	2	12.7273	27
1	Triportheus albus	3	10.6667	16
1	Triportheus albus	4	10.8182	18
1	Triportheus albus	5	14.8235	50
1	Triportheus albus	6	11.4545	24
1	Triportheus albus	7	10.7692	20
1	Triportheus albus	8	14	37
1	Triportheus albus	9	11.8462	24
1	Triportheus albus	10	15.2727	39
1	Triportheus albus	11	17.1111	80
1	Triportheus albus	12	14.5833	39
1	Triportheus albus	13	14	36
1	Triportheus albus	14	14.0972	40
1	Triportheus albus	15	14	31
1	Triportheus albus	16	11.1034	17
1	Triportheus albus	17	17.1111	72
1	Triportheus albus	18	16.3333	52
1	Triportheus albus	19	15.4	44
1	Triportheus albus	20	16.3333	50
15	Triportheus albus	1	12.1739	28
15	Triportheus albus	2	16.2105	60
15	Triportheus albus	3	19.7647	116
15	Triportheus albus	4	14.6667	48
15	Triportheus albus	5	18.375	75
15	Triportheus albus	6	17.5	68
15	Triportheus albus	7	17.2941	82
15	Triportheus albus	8	16.8	69
15	Triportheus albus	9	19.4444	93
15	Triportheus albus	10	15.5556	68
15	Triportheus albus	11	1.75	69
15	Triportheus albus	12	19.6	94
15	Triportheus albus	13	15.4	60
15	Triportheus albus	14	17.2941	72
15	Triportheus albus	15	18.375	82
15	Triportheus albus	16	19.3846	97
15	Triportheus albus	17	16.8	70
15	Triportheus albus	18	16.625	74
15	Triportheus albus	19	15.4737	52
15	Triportheus albus	20	18.2	70
9	Triportheus albus	1	9.65517	19
9	Triportheus albus	2	8.61538	17
9	Triportheus albus	3	9.54545	14
9	Triportheus albus	4	15.6471	55
9	Triportheus albus	5	14.5833	44
9	Triportheus albus	6	15.4737	41
9	Triportheus albus	7	14.8235	35
9	Triportheus albus	8	13.4615	34
9	Triportheus albus	9	9.33333	12
9	Triportheus albus	10	8.90909	10
9	Triportheus albus	11	15.8667	40
9	Triportheus albus	12	12.8333	35
9	Triportheus albus	13	13.3	29
9	Triportheus albus	14	16	53
9	Triportheus albus	15	14	40
9	Triportheus albus	16	15.6471	54
9	Triportheus albus	17	14	48
9	Triportheus albus	18	14	36
9	Triportheus albus	19	14	39
9	Triportheus albus	20	13.3636	37
14	Cichla spp.	1	23	213
14	Cichla spp.	2	24.5	233
14	Cichla spp.	3	20.5	132
14	Cichla spp.	4	21	158
14	Cichla spp.	5	15.5	60
14	Cichla spp.	6	26.5	290
14	Cichla spp.	7	30	476
14	Cichla spp.	8	29	330
14	Cichla spp.	9	19	102
14	Cichla spp.	10	21.5	160
14	Cichla spp.	11	25	294
14	Cichla spp.	12	18.5	137
14	Cichla spp.	13	12	26
11	Cichla spp.	1	16	74
5	Cichla spp.	1	4.5	1
5	Cichla spp.	2	4	1
5	Cichla spp.	3	22	236
5	Cichla spp.	4	36	880
6	Cichla spp.	1	24	202
6	Cichla spp.	2	21	176
4	Cichla spp.	1	42	1592
4	Cichla spp.	2	17.5	55
4	Cichla spp.	3	17.7	52
4	Cichla spp.	4	27	242
4	Cichla spp.	5	43	1335
4	Cichla spp.	6	26	441
4	Cichla spp.	7	32	710
4	Cichla spp.	8	25	315
4	Cichla spp.	9	24	240
4	Cichla spp.	10	32	310
4	Cichla spp.	11	26	343
2	Cichla spp.	1	20	105
2	Cichla spp.	2	19	107
2	Cichla spp.	3	19	94
2	Cichla spp.	4	18	103
2	Cichla spp.	5	18	176
2	Cichla spp.	7	23	215
2	Cichla spp.	9	25	240
2	Cichla spp.	11	23.5	190
2	Cichla spp.	13	22	190
2	Cichla spp.	10	24.5	257
2	Cichla spp.	12	26	220
2	Cichla spp.	14	24	263
2	Cichla spp.	15	23	210
2	Cichla spp.	16	21	189
2	Cichla spp.	17	23.5	282
2	Cichla spp.	6	21.5	165
2	Cichla spp.	8	25	246
3	Cichla spp.	1	33	NA
3	Cichla spp.	2	22	NA
3	Cichla spp.	3	34.6667	NA
3	Cichla spp.	4	27	NA
3	Cichla spp.	5	21.8824	NA
13	Cichla spp.	1	32	NA
13	Cichla spp.	2	21.6	NA
13	Cichla spp.	3	14.2857	NA
13	Cichla spp.	4	24	NA
13	Cichla spp.	5	27.6923	NA
13	Cichla spp.	6	26.5714	NA
13	Cichla spp.	7	15.6	NA
13	Cichla spp.	8	27.4286	NA
13	Cichla spp.	9	28.8	NA
13	Cichla spp.	10	32	NA
13	Cichla spp.	11	34.5	NA
13	Cichla spp.	12	20.5714	NA
13	Cichla spp.	13	18	NA
13	Cichla spp.	14	19.2	NA
13	Cichla spp.	15	21.4286	NA
13	Cichla spp.	16	27.2727	NA
13	Cichla spp.	17	25.8462	NA
13	Cichla spp.	18	21	NA
13	Cichla spp.	19	19.2	NA
8	Cichla spp.	1	22.2857	NA
8	Cichla spp.	1	31.5	NA
8	Cichla spp.	2	28.9333	NA
8	Cichla spp.	3	29.1667	NA
8	Cichla spp.	4	26	NA
8	Cichla spp.	5	5.5	NA
8	Cichla spp.	6	5.72727	NA
8	Cichla spp.	7	5.6	NA
8	Cichla spp.	9	28.9333	NA
8	Cichla spp.	10	24.8889	NA
8	Cichla spp.	11	39.2	NA
8	Cichla spp.	12	25.6667	NA
8	Cichla spp.	14	4.84615	NA
8	Cichla spp.	15	5.6	NA
8	Cichla spp.	16	5.44444	NA
8	Cichla spp.	17	8	NA
8	Cichla spp.	18	43.5556	NA
8	Cichla spp.	19	7.24138	NA
8	Cichla spp.	20	29.1667	NA
7	Cichla spp.	1	16.1	54
7	Cichla spp.	2	23.3333	176
7	Cichla spp.	3	23.8824	156
7	Cichla spp.	4	24.8889	203
7	Cichla spp.	5	24.7059	188
7	Cichla spp.	6	18.4545	84
7	Cichla spp.	7	24.7692	198
7	Cichla spp.	8	22.1053	153
7	Cichla spp.	9	17.0435	72
7	Cichla spp.	10	23.5789	226
7	Cichla spp.	11	23.5789	201
7	Cichla spp.	12	16.9167	75
7	Cichla spp.	13	16.1538	73
7	Cichla spp.	14	23.3333	154
7	Cichla spp.	15	20.2222	112
7	Cichla spp.	16	19.6	290
5	Cichla spp.	1	24.5	246
5	Cichla spp.	2	24	231
5	Cichla spp.	3	20.125	161
5	Cichla spp.	4	24.2667	224
5	Cichla spp.	5	25	228
5	Cichla spp.	6	23.8824	264
5	Cichla spp.	7	20.2222	151
5	Cichla spp.	8	19.4444	163
5	Cichla spp.	9	7.77778	233
5	Cichla spp.	10	26.8333	407
5	Cichla spp.	11	19.7647	205
5	Cichla spp.	12	35.6364	907
5	Cichla spp.	13	20.4615	170
5	Cichla spp.	14	21.5385	173
5	Cichla spp.	15	23.3333	196
5	Cichla spp.	16	22.5556	210
5	Cichla spp.	17	21.7778	190
1	Cichla spp.	1	21	131
1	Cichla spp.	2	34.2222	767
1	Cichla spp.	2	19.25	167
1	Cichla spp.	3	32.3077	1060
1	Cichla spp.	4	60	3041
1	Cichla spp.	5	30.3333	490
1	Cichla spp.	6	54.25	3026
1	Cichla spp.	7	36.4	1008
1	Cichla spp.	8	34.4615	796
1	Cichla spp.	9	52	2205
1	Cichla spp.	10	49	1872
1	Cichla spp.	11	43.4	1522
1	Cichla spp.	12	48	2073
1	Cichla spp.	13	38.5	784
1	Cichla spp.	14	37.3333	967
15	Cichla spp.	1	11.7895	25
15	Cichla spp.	2	12.25	31
15	Cichla spp.	3	32.2	518
15	Cichla spp.	4	17.5	147
15	Cichla spp.	5	24.2667	394
15	Cichla spp.	6	18.375	118
15	Cichla spp.	7	29.2727	767
15	Cichla spp.	8	25.8462	446
15	Cichla spp.	9	34.2222	699
15	Cichla spp.	10	32.2	723
15	Cichla spp.	11	32	648
15	Cichla spp.	12	10.1818	28
15	Cichla spp.	13	21.4667	226
15	Cichla spp.	14	14.7	61
15	Cichla spp.	15	10.5	23
15	Cichla spp.	16	13.3913	47
15	Cichla spp.	17	9.69231	21
15	Cichla spp.	18	17.8889	108
15	Cichla spp.	19	39.2	1408
15	Cichla spp.	20	12.5	38
9	Cichla spp.	1	25.8462	330
9	Cichla spp.	2	23.6923	254
9	Cichla spp.	3	26.1333	345
9	Cichla spp.	4	22	200
9	Cichla spp.	5	21	177
9	Cichla spp.	6	19.0909	143
9	Cichla spp.	7	32.3077	526
9	Cichla spp.	8	28	443
9	Cichla spp.	9	23	190
9	Cichla spp.	10	19.3333	83
9	Cichla spp.	11	28	445
9	Cichla spp.	12	21	187
9	Cichla spp.	13	21.875	162
9	Cichla spp.	14	24	245
9	Cichla spp.	15	22.4	224
9	Cichla spp.	16	26.9231	266
9	Cichla spp.	17	21.5385	144
9	Cichla spp.	18	22	180
9	Cichla spp.	19	23.5789	243
9	Cichla spp.	20	21.875	168
